# Mother–infant sharing of gut plasmid sequences during early infancy and their genetic characteristics

**DOI:** 10.1101/2024.12.19.629351

**Authors:** Yuki Kuriyama, Natsuki Suganuma, Kohei Ito

**Affiliations:** BIOTA Inc., Tokyo, 108-0074, Japan; Department of Biological Sciences, Graduate School of Science, The University of Tokyo, Tokyo 113-0033, Japan; bacterico Co., Ltd. Osaka, 530-0027, Japan; Division of Pharmaceutics, Faculty of Pharmacy, Keio University, Tokyo, 105-8512, Japan

**Keywords:** Gut microbiome, Plasmid sharing, Mother-to-infant transmission, Metagenomics, Plasmid mobilization

## Abstract

Maternal microorganisms contribute to the development of the infant gut microbiome, but plasmid sharing between mothers and infants remains poorly characterized. We reanalyzed longitudinal shotgun metagenomes from 65 mother–infant pairs to identify highly similar plasmid sequences across 117 comparisons at infant ages of 0.5, 3, and 12 months. We assessed associations with delivery mode and examined the predicted hosts and gene content of shared plasmids. Plasmid sharing was detected in 27 comparisons (23.1%) at 0.5 and 3 months, but not at 12 months. Among plasmids with predicted hosts, *Bacteroides*-associated sequences were prominent. Compared with plasmids detected only in mothers, shared plasmids were enriched in genes associated with mobilization (*mbpA, mbpB, mbpC*), replication (*repL*), and toxin–antitoxin systems (*yoeB*). Vaginally delivered infants had higher total plasmid counts at 0.5 months than cesarean-delivered infants, although plasmid sharing did not differ significantly by delivery mode. These findings provide a basis for understanding the genetic characteristics of plasmids shared during early gut microbiome development.
