## Supplementary Table 1 and Table 2 and Table 3. for "Mother–infant sharing of gut plasmid sequences during early infancy and their genetic characteristics"

### Sheet: TableS1
	Non-mobilizable	Mobilizable	Conjugative
Shared plasmids	15	19	0
Unshared plasmids	99	85	10

### Sheet: TableS2
Mother-infant shared plasmid			Mother plasmid
gene	count		gene	count
mbpB	13		mbpA	30
mbpC	13		mbpC	28
mbpA	13		mbpB	26
yoeB	10		copG	18
repL	7		repB	18
relE	4		yoeB	18
btgB	3		mobC	18
btgA	3		btgB	16
copG	3		btgA	14
repA	3		repA	13
araC	2		mobA	12
repB	1		grpE	11
mobA	1		relE	11
mobF	1		repL	11
mobC	1		parA	8
mobV	1		ardC	7
tnpB	1		araC	7
Transposase-2	1		traN	6
traD	1		traM	6
cfxA	1		virB4	6
			virD4	6
			xRE	6
			parG	6
			rhuM	5
			spoIVCA	5
			mobV	5
			traD	3
			relB	3
			mobQ	3
			mobF	3
			tnp	3
			tnpB	3
			nfo	2
			vapD	2
			trnL	2
			RNAI	2
			tnpA	2
			RAGATH-5	2
			Collinsella-1	1
			istB	1
			terS	1
			RT-18	1
			lnu(AN2)	1
			dinD	1
			pdxA	1
			ygbK	1
			lysM	1
			sleB	1
			amiC	1
			recU	1
			mazG	1
			Twister-sister	1
			tfoX	1
			trnR	1
			mscS	1
			gerE	1
			yycJ	1
			parB	1
			rlmN	1
			yncF	1
			xerA	1
			brnT	1
			Pistol	1
			dcm	1
			skipping-rope	1
			yafQ	1
			ybbH	1
			yitT	1
			traX	1
			ompR	1
			macB	1
			recX	1
			gumG	1
			glf	1
			hipB	1
			tet(W)	1
			tadD	1
			pstB	1
			catA13	1
			hmuV	1
			xhlA	1
			repM	1
			trnI	1
			trnQ	1
			trnA	1
			luxR	1
			yvoA	1
			vapC	1
			DUF3800-VIII	1

### Sheet: TableS3
Plasmid ID	Coverage (0.5months)	Coverage (3months)	Predicted mobility	Predicted host range overall rank	Predicted host range overall name
M0471_0.5months_RNODE_3	22.0025	465.052	mobilizable	genus	Bacteroides
M0471_0.5months_RNODE_5	841.302	247.089	mobilizable	multi-phylla	Bacteroidota,Pseudomonadota
M1066_0.5months_RNODE_5	629.229	77.028	mobilizable	multi-phylla	Bacteroidota,Pseudomonadota
M1409_0.5months_RNODE_2	38.0092	57.0138	non-mobilizable	-	-
